# Pathway Thermodynamic Analysis Postulates Change in Glutamate Metabolism as a Key Factor in Modulating Immune Responses

**DOI:** 10.1101/2024.12.06.627255

**Authors:** Sunayana Malla, Rajib Saha

## Abstract

**Background:** Temperature, as seen during fever, plays a pivotal role in modulating immune responses and maintaining cellular homeostasis. Shifts in temperature influence the thermodynamic feasibility of metabolic reactions, with Gibbs free energy (ΔG) serving as a key indicator of the spontaneity of reactions under specific conditions. By altering ΔG in response to temperature changes across various metabolite concentrations and cell types, we can gain insights into the thermodynamic properties of metabolic pathways and identify critical factors involved in metabolism and immune function. Using Max-Min Driving Force (MDF) analysis, we can assess changes in ΔG by varying temperature and metabolite concentrations, allowing for a detailed examination of thermodynamic feasibility at both the pathway and individual reaction levels.

**Results:** In this study, MDF analysis is applied to measure the changes in the driving force of pathways and the ΔG of each reaction at normal human core temperature (310.15 K) and elevated temperatures (up to 315.15 K). Additionally, we explore how shifts in the thermodynamic feasibility of reactions under immune activation, compared to normal physiological conditions, highlight key metabolic intermediates—such as fructose-1,6-bisphosphate, glucose-6-phosphate, and several steps in glutamate metabolism—as important regulators of metabolic processes and immune responses.

**Conclusion:** The goal of this study is to underscore the value of thermodynamic parameters such as ΔG, concentration, and temperature in identifying potential therapeutic targets, with the aim of mitigating the detrimental effects of fever while preserving its beneficial aspects.
