## Supplementary Information1 for "Pathway Thermodynamic Analysis Postulates Change in Glutamate Metabolism as a Key Factor in Modulating Immune Responses"

### Sheet: Standard Gibbs Free energy
Glycolysis/Gluconeogenesis	∆fGo	TCA	∆fGo	Pyruvate	∆fGo	PPP	∆fGo	OXPHOS	∆fGo	Leukotriene	∆fGo	AminoSugar	∆fGo	Other Amino Acid	∆fGo	Alanine/Proline	∆fGo
'MAR03905'	18.1	'MAR00710'	-11.7	'MAR04193'	24.8	'MAR04052'	3.2	'MAR03975'	-33.6	'MAR01080'	25.8	'MAR03988'	-29.6	'MAR00156'	-3.8	'MAR03807'	-4.3
'MAR03907'	18.1	'MAR03787'	12.6	'MAR04280'	23.7	'MAR04304'	-6.8	'MAR03977'	-33.6	'MAR01081'	17.4	'MAR04124'	-24.1	'MAR00217'	-13.5	'MAR03819'	-7.4
'MAR04097'	-8.2	'MAR03957'	-11.7	'MAR03855'	23.4	'MAR04306'	-6.8	'MAR03979'	-33.6	'MAR01085'	-17.8	'MAR04159'	1.5	'MAR00409'	-12.8	'MAR03820'	-7.4
'MAR04099'	-8.2	'MAR03958'	-11.7	'MAR08512'	20.6	'MAR04350'	-27	'MAR06911'	-33.6	'MAR01100'	15.6	'MAR04299'	-15.8	'MAR02949'	-13.5	'MAR04786'	-9.3
'MAR04137'	-34.2	'MAR04111'	-27.4	'MAR03854'	14	'MAR04351'	2.1	'MAR06912'	-33.6	'MAR01101'	15.6	'MAR04300'	-15.6	'MAR02996'	-12.8	'MAR11399'	-10.3
'MAR04281'	23.7	'MAR04112'	-27.4	'MAR08502'	7.6	'MAR04352'	2.1	'MAR06916'	-46.8	'MAR01102'	15.6	'MAR04494'	-11.3	'MAR04156'	-9.1	'MAR04191'	-19.1
'MAR04388'	23.7	'MAR04113'	-27.4	'MAR03853'	6.3	'MAR04354'	-11.5	'MAR06921'	82.3	'MAR01103'	15.6	'MAR04524'	-12.1	'MAR04295'	-9.1	'MAR08425'	-24.3
'MAR04283'	-55.6	'MAR04139'	26.5	'MAR04101'	-3.8	'MAR04398'	3.2			'MAR01105'	15.6	'MAR04525'	-40.3	'MAR02190'	3.3	'MAR08416'	-25.7
'MAR08357'	-55.6	'MAR04141'	26.5	'MAR04103'	-3.8	'MAR04404'	10.3			'MAR01106'	15.6	'MAR04526'	-40.3	'MAR02191'	-15.6	'MAR08603'	-26.2
'MAR04379'	-17.8	'MAR04145'	38.8	'MAR04087'	-5	'MAR04473'	-6.8			'MAR01287'	-372.5	'MAR04527'	3.7	'MAR02193'	-0.4	'MAR03809'	-30.3
'MAR04301'	-17.4	'MAR04147'	1.5	'MAR04089'	-5	'MAR04474'	-6.8			'MAR04796'	-19.1	'MAR04528'	-13.7	'MAR02194'	-56.2	'MAR06955'	-30.4
'MAR04355'	3.9	'MAR04149'	-8	'MAR04091'	-5	'MAR04476'	-12.5					'MAR04529'	65.6	'MAR00709'	-46.8	'MAR04073'	-37.2
'MAR04358'	25	'MAR04152'	-1.2	'MAR04143'	-7.2	'MAR04477'	-3.4					'MAR04530'	-29.9	'MAR00457'	-15.4	'MAR04785'	-43.5
'MAR04360'	-36.8	'MAR04209'	-24.8	'MAR08497'	-16	'MAR04501'	3.8					'MAR04628'	-26.2	'MAR00460'	-15.4	'MAR04212'	-43.8
'MAR04363'	-3.8	'MAR04408'	3.4	'MAR08504'	-43.5	'MAR04565'	-0.9					'MAR04629'	-25.8	'MAR03839'	30.8	'MAR04422'	-43.8
'MAR04365'	-4.5	'MAR04410'	3.4	'MAR03857'	-51.1	'MAR04567'	-16.6					'MAR07696'	1.8	'MAR03841'	10.9	'MAR08605'	-43.9
'MAR04368'	19.5	'MAR04454'	6.8	'MAR08511'	-51.1	'MAR09799'	-19					'MAR07697'	-47.5	'MAR03843'	-27.5	'MAR03806'	-50.9
'MAR04370'	-66.3	'MAR04456'	6.8	'MAR04093'	-52.1	'MAR09800'	-14.6					'MAR07698'	2.2	'MAR03845'	6.7	'MAR03816'	-51
'MAR04371'	-39.4	'MAR04458'	8.5	'MAR04095'	-52.1	'MAR04623'	-25.4					'MAR08373'	-9.4	'MAR03847'	32.8	'MAR08426'	-51
'MAR04373'	18.3	'MAR04465'	28.2	'MAR01568'	-55.6	'MAR04625'	-25.4					'MAR08375'	-29.6	'MAR03849'	-87.6	'MAR04605'	-53.2
'MAR04375'	6	'MAR04585'	15.7	'MAR08516'	-76.7	'MAR04710'	-26.7					'MAR08376'	-29.6	'MAR03852'	-111.3	'MAR03832'	-54.4
'MAR04377'	-28.9	'MAR04586'	15.7	'MAR08517'	-76.7	'MAR08074'	25.6					'MAR08672'	-24.1	'MAR03856'	14	'MAR01523'	-55.6
'MAR04381'	2.6	'MAR04587'	15.7			'MAR08653'	-6.8					'MAR08674'	-15.4	'MAR03860'	32.8	'MAR04424'	-75.7
'MAR04391'	-5.6	'MAR04589'	1.6									'MAR08675'	-4.1	'MAR03883'	-47.3	'MAR08608'	-80.1
MAR04394'	-20.4	'MAR05294'	-13.3											'MAR03974'	-41.2	'MAR00442'	-80.1
'MAR04396'	-7.4	'MAR05297'	-28.2											'MAR04198'	4.2	'MAR06958'	-104.8
'MAR04521'	-26.4	'MAR07704'	-162											'MAR04200'	-6.1	'MAR06959'	-104.8
'MAR07747'	-15.6	'MAR07706'	-88.3											'MAR04284'	-7.1	'MAR06961'	-105.6
		'MAR08743'	42.6											'MAR04348'	-41.2	'MAR06962'	-105.6
		'MAR08773'	-4.3											'MAR04466'	1.6	'MAR08604'	-108.4
		'MAR08774'	-34.7											'MAR04467'	4.2	'MAR04423'	-109
		'MAR08775'	-66.8											'MAR04582'	-0.4	'MAR04776'	-488.7
		'MAR08777'	-34.7											'MAR04696'	14.6	'MAR04777'	-488.7
		'MAR08778'	-66.8											'MAR04697'	-42.4	'MAR01649'	-488.7
		'MAR08779'	41.1											'MAR04698'	-42.4	'MAR03993'	-1220
		'MAR08781'	-10.9											'MAR04742'	-0.4	'MAR02023'	-1220.2
		'MAR08782'	28.2											'MAR04788'	-8.4
														'MAR04789'	-104.5
														'MAR04791'	-8.4
														'MAR04792'	6.7
														'MAR06409'	1.6
														'MAR07702'	41.1
														'MAR07703'	-88.3
														'MAR08440'	-42.4
														'MAR09718'	-39.4
														'MAR09486'	-46.5
														'MAR03802'	16.3
														'MAR03804'	16.3
														'MAR03811'	-4.3
														'MAR03813'	-5.5
														'MAR03822'	-43.5
														'MAR03827'	2.8
														'MAR03829'	2.8
														'MAR03831'	-3.9
														'MAR03862'	-34.6
														'MAR03865'	-9.3
														'MAR03870'	29.7
														'MAR03873'	-8.7
														'MAR03890'	-15.3
														'MAR03892'	-31.5
														'MAR09802'	-31.5
														'MAR03899'	0.2
														'MAR03903'	-57.1
														'MAR04109'	0.2
														'MAR04114'	-20.4
														'MAR04115'	-20.4
														'MAR04118'	29.7
														'MAR04172'	-34.6
														'MAR04196'	-11.2
														'MAR04197'	-11.2
														'MAR04287'	-42.4
														'MAR04690'	-37.8
														'MAR04693'	6.5
														'MAR06780'	0.4
														'MAR07641'	-115.4
														'MAR07642'	0
														'MAR08626'	-23.2
														'MAR08628'	-28.8
														'MAR04285'	-42.4

### Sheet: Marophage Metabolite List
Metabolites	Units as describe by the authors of Hooftman et al., nature, 2023
2/3-phosphoglycerate	3.13489e+06
2-aminoadipate	3.59007e+06
2-hydroxyglutarate	5.26235e+07
2-ketoglutarate	6.59127e+07
3-phosphoserine	413008
4-guanidinobutanoate	5.26985e+07
5-aminoimidazole ribotide	0
acetylcholine	3.93915e+08
acetyl-CoA	713108
aconitate	9.47364e+07
adenine	1.0941e+07
adenosine	2.44499e+06
adenylosuccinate	0
ADP	3.33539e+07
ADP-hexose	453114
ADP-ribose	718846
AICAR	584372
alanine	4.31728e+08
aminobutyrate	9.83534e+07
AMP	1.54058e+07
arginine	6.07483e+08
argininosuccinate	187972
asparagine	6.40828e+06
aspartate	6.1374e+08
ATP	1.74526e+07
beta-alanine	3.92074e+08
betaine	7.03899e+09
carboxyglutamate	1.20888e+06
carnitinamide	5.60351e+07
carnitine	1.54938e+09
carnosine	1.32161e+06
CDP	0
CDP-ethanolamine	4.94946e+06
choline	2.6486e+06
citicoline	0
citrate	1.79321e+07
citrulline	1.70238e+06
CMP	0
CMP-2-aminoethylphosphonate	2.25683e+06
CMP-acetylneuraminic acid	6.70485e+06
creatine	27512
creatinine	1.38841e+09
cyclic ADP-ribose	3.41901e+08
cystathionine	3.4648e+07
cysteic acid	6.23727e+06
cystine	4.51521e+07
cytidine	1.84696e+07
cytosine	3.37014e+06
dCTP	2.15812e+07
dihydroorotate	1.02418e+06
dihydroxyacetone phosphate	1.85032e+06
dimethylarginine	1.42379e+09
dimethyllysine	325740
FAD	3.14471e+08
formiminoglutamate	1.49544e+07
fumarate	1.30059e+06
GDP	3.40898e+06
GDP-hexose	1.91514e+07
glucuronate	1.85984e+10
glutamate	5.83543e+08
glutamine	6.73393e+06
glutamylcysteine	136279
glutamylglutamate	241634
glutamylglycine	1.08397e+07
glutamylproline	3.76315e+06
glutathione oxidized	6.73226e+06
glutathione reduced	104460
glyceraldehyde 3-phosphate	1.81542e+06
glycerol 3-phosphate	1.34968e+06
glycerophosphoethanolamine	3.28405e+07
glycerophosphoinositol	2.40898e+06
glycerophosphorylcholine	563209
glycerophosphoserine	3.7574e+06
glycinamide ribonucleotide	2.11711e+07
glycinamide ribonucleotide (GAR)	1.4847e+06
glycine	134550
glycylglycine	3.13115e+06
GMP	1.47162e+09
guanidinoacetate	2.68979e+09
guanosine	4.99691e+06
hippurate	80478.1
histidine	3.38792e+06
homoarginine	2.92215e+06
hydantoin-5-propionic acid	604236
hydroxyphenyllactate	1.12386e+08
hydroxyproline	1.59526e+06
hydroxytrimethyllysine	7.70758e+06
hypotaurine	6.85251e+07
hypoxanthine	9.70057e+06
imidazole propionate	1.9104e+09
IMP	1.53082e+06
indole	6.37631e+06
indole-3-lactate	6.25393e+06
inosine	5.21397e+06
inositol	446260
isoleucine	676012
itaconate	6.71968e+07
ketoleucine/ketoisoleucine	0
kynurenine	1.42022e+07
lactate	8.20142e+08
leucine	4.92416e+06
lysine	2.2832e+06
malate	9.6084e+06
malonate	3.955e+07
methionine	1.04008e+06
methionine sulfoxide	3.12694e+07
methylmalonate	8.81904e+06
N-acetylarginine	5.70669e+06
N-acetylaspartate	286737
N-acetylglutamate	309182
N-acetylglutamine	993609
N-acetylhexosamine phosphate	64533.8
N-acetylhistidine	8.90345e+07
N-acetylneuramic acid	1.0912e+09
N-acetylornithine	2.32587e+07
N-acetylputrescine	5.61213e+06
N-acetylserine	978539
N-acetyltaurine	4.1652e+08
NAD	9.26544e+08
NADH	1.41239e+08
NADP	3.53029e+08
NADPH	3.88995e+06
N-carbamoylaspartate	2.70081e+08
N-carbamoylglutamate	8.5096e+06
N-formylkynurenine	1.37249e+07
nicotinamide	991026
nicotinamide mononucleotide (NMN)	8.21529e+07
nicotinamide riboside	9.31129e+06
ophthalmate	4.00131e+06
ornithine	1.91758e+06
orotate	5.11061e+07
orotidine	2.22824e+08
pantothenate	1.55063e+07
pentose phosphate	1.73864e+06
phenylalanine	4.45976e+07
phosphocreatine	1.27591e+07
phosphoenolpyruvate	4.64037e+07
phosphoethanolamine	180688
phosphorylcholine	555414
proline	1.0753e+06
propionylcholine	1.39345e+06
pyridoxine	745706
pyroglutamic acid	822098
pyruvate	1.20441e+08
S-(2-succinyl)cysteine	150133
S-adenosylhomocysteine	3.14371e+06
S-adenosylmethionine	8.58231e+06
sedoheptulose 7-phosphate	1.62608e+07
serine	2.04603e+06
succinate	2.50114e+07
succinyladenosine	6.01789e+07
taurine	1.3038e+06
thiamine	7.3551e+08
threonine	1.34634e+08
trimethyllysine	2.00704e+06
tryptophan	6.6247e+07
tyrosine	9.90588e+08
UDP	5.26009e+08
UDP-GlcNac	3.59359e+07
UDP-glucuronic acid	1.92023e+07
UDP-hexose	1.32547e+09
UMP	2.10272e+07
uracil 5-carboxylate	230817
uric acid	485563
uridine	2.42653e+07
UTP	332205
valine	1.12764e+07
xanthine	2.0082e+07
xanthosine	0
Argininosuccinate	2.99529e+09
Glutamine	6.16422e+07
GABA	2.43844e+08
Asparagine	2.01635e+07
Glutamate	8.21364e+07
Aspartate	3.65901e+08
Succinate	1.12043e+07
aKG	3.58091e+07
Malate	1.14522e+06
Fumarate	1.71093e+07
Ornithine	3.6066e+06
Arginine	2.04748e+06
Carbamoyl_phosphate	1.59538e+07
Citrulline	841828
	5.46354e+06
	6.81906e+08
	1.9196e+07
	445473

### Sheet: Neu, Den, and Ery
Metabolite	LogFC: erythrocytes	LogFC: dendritic cells	LogFC: neutrophils
Arg	-1.15852	-1.34183	-3.8364
Orn	1.03287	0.923579	0.440181
Ser	-2.09396	-1.54726	-2.84148
Histamine	1.73301	2.52667	8.69036
PEA	1.16171	1.0846	0
Putrescine	1.49505	-0.18757	-0.711985
H1	-2.48262	-1.86428	-1.83933
Taurine	-0.643609	1.93446	5.27725
Ala	0.50933	0.578674	-3.36323
Asn	-0.88248	-0.863032	-3.17453
Asp	0.970047	0.361953	-2.00766
Glu	0.61525	0.360308	-1.90243
Gly	0.480564	-0.323635	-1.54463
His	-0.265916	-0.245529	-3.05664
Ile	-0.556607	-0.440957	-1.89562
Leu	-0.319279	-0.184596	-1.96356
Lys	-0.349905	-0.179752	-2.82296
Met	0.166447	0.232841	-1.97775
Phe	-0.662006	-0.545106	-1.71883
Pro	-0.225407	-0.689507	-2.69163
Thr	-0.854172	-0.687199	-2.00158
Tyr	-0.643618	-0.554874	-1.79594
Val	-0.549435	-0.188608	-1.78543
